# A diverse population of pericoerulear neurons controls arousal and exploratory behaviors

**DOI:** 10.1101/2022.06.30.498327

**Authors:** Andrew T. Luskin, Li Li, Xiaonan Fu, Madison M. Martin, Kelsey Barcomb, Kasey S. Girven, Taylor Blackburn, Bailey A. Wells, Sarah T. Thai, Esther M. Li, Akshay N. Rana, Rhiana C. Simon, Li Sun, Lei Gao, Alexandria D. Murry, Sam A. Golden, Garret D. Stuber, Christopher P. Ford, Liangcai Gu, Michael R. Bruchas

## Abstract

As the primary source of norepinephrine (NE) in the brain, the locus coeruleus (LC) regulates arousal, avoidance and stress responses^1,2^. However, how local neuromodulatory inputs control LC function remains unresolved. Here we identify a population of transcriptionally, spatially and functionally diverse GABAergic neurons in the LC dendritic field that receive distant inputs and modulate modes of LC firing to control global arousal levels and arousal-related processing and behaviors. We define peri-LC anatomy using viral tracing and combine single-cell RNA sequencing with spatial transcriptomics to molecularly define both LC-NE and peri-LC cell types. We identify several neuronal cell types which underlie peri-LC functional diversity using a series of complementary neural circuit approaches in behaving mice. Our findings indicate that LC and peri-LC neurons are transcriptionally, functionally, and anatomically heterogenous neuronal populations which modulate arousal and avoidance states. Defining the molecular, cellular, and functional diversity of the LC and peri-LC provides a road map for understanding the neurobiological basis of arousal, motivation and neuropsychiatric disorders.
