## Supplementary Table S1 - Sexually Dimorphic Genes for "A diverse population of pericoerulear neurons controls arousal and exploratory behaviors"

### Sheet: All cells sex dimorphic genes
	p_val	avg_log2FC	pct.1	pct.2	p_val_adj
Tsix	0	-1.95467	0.002	0.51	0
Xist	0	-3.91528	0.001	0.875	0
Gabrd	0	-0.924239	0.002	0.115	0
Reln	0	-1.30739	0.078	0.239	0
Cadps2	0	-1.5949	0.166	0.336	0
Chn2	0	-1.5977	0.213	0.388	0
Slc17a7	0	-0.849829	0.003	0.116	0
Il16	0	-1.01793	0.018	0.139	0
Cbln3	0	-1.03341	0.001	0.134	0
Fgf14	0	-1.17732	0.61	0.694	0
Exph5	0	-0.747576	0.009	0.104	0
Zic1	0	-0.936326	0.011	0.144	0
Gabra6	0	-1.71168	0.001	0.199	0
Fat2	0	-1.03968	0.001	0.127	0
Etv1	0	-1.22548	0.096	0.257	0
Gm19951	0	0.701489	0.342	0.116	0
Kdm5d	0	0.613282	0.22	0	0
Eif2s3y	0	1.43179	0.465	0	0
Uty	0	1.12433	0.379	0.001	0
Ddx3y	0	0.759674	0.224	0.001	0
Ttr	0	-2.80027	0.002	0.245	0
Kcnd2	3.95576e-303	-1.42474	0.583	0.683	9.67539e-299
Car10	1.02981e-296	-1.18609	0.391	0.544	2.51882e-292
Lhfp	6.45718e-290	-1.03664	0.113	0.268	1.57936e-285
Camk4	3.66145e-282	-1.64146	0.244	0.391	8.95554e-278
Gm2694	4.70783e-280	-0.871663	0.043	0.157	1.15149e-275
Grik2	2.55027e-279	-0.805756	0.707	0.786	6.23771e-275
Galnt13	2.69522e-269	-1.29582	0.426	0.549	6.59223e-265
Cbln1	5.58413e-269	-0.842497	0.039	0.147	1.36582e-264
Zbtb18	3.73497e-264	-0.713105	0.027	0.126	9.13537e-260
Rbfox3	2.15933e-259	-1.33239	0.292	0.433	5.28151e-255
Grm4	6.34359e-252	-1.07131	0.08	0.202	1.55158e-247
Adcy1	1.54512e-241	-1.1213	0.128	0.259	3.7792e-237
Chgb	1.35472e-240	-1.31409	0.406	0.525	3.31352e-236
Olfm3	4.42667e-239	-1.3622	0.292	0.43	1.08272e-234
Gm47283	1.81624e-232	-0.540538	0.497	0.643	4.44233e-228
Syne1	9.18586e-224	-0.910342	0.595	0.678	2.24677e-219
Tll1	6.92476e-223	-0.787328	0.032	0.122	1.69373e-218
Cadm2	5.4919e-214	-0.472037	0.807	0.867	1.34326e-209
Pde10a	8.31288e-212	-1.11841	0.433	0.548	2.03325e-207
Rims1	3.4284e-211	-0.967543	0.504	0.608	8.38552e-207
Rbfox1	5.7421e-207	-1.05775	0.514	0.61	1.40446e-202
Ndst3	1.48181e-204	-1.04507	0.199	0.327	3.62437e-200
Nrxn1	7.13971e-204	-0.58313	0.67	0.735	1.7463e-199
Caln1	5.75061e-203	-1.16803	0.306	0.428	1.40654e-198
Dlgap1	1.12124e-196	-0.772208	0.534	0.635	2.74244e-192
Unc13c	9.18299e-196	-0.982976	0.32	0.443	2.24607e-191
Ralyl	4.4857e-193	-0.894465	0.539	0.638	1.09716e-188
Tenm1	1.38368e-190	-1.0502	0.435	0.542	3.38434e-186
Zfp385b	2.6318e-190	-1.07704	0.296	0.415	6.43711e-186
Astn2	9.00169e-189	-0.938415	0.493	0.586	2.20172e-184
Grin2c	2.40323e-183	-0.63522	0.053	0.146	5.87805e-179
Usp3	1.54612e-180	-0.920304	0.188	0.309	3.78165e-176
Slc4a4	2.31517e-178	-0.459099	0.179	0.321	5.66267e-174
Gm27016	3.91681e-178	-0.726302	0.041	0.125	9.58011e-174
Mctp1	1.45502e-173	-1.11152	0.306	0.415	3.55884e-169
Cd81	6.53852e-173	0.434104	0.823	0.655	1.59926e-168
Ror1	5.22119e-171	-0.72675	0.041	0.123	1.27705e-166
Sh3gl2	3.75911e-164	-0.911063	0.393	0.486	9.19441e-160
Rims2	8.94445e-164	-0.694902	0.547	0.624	2.18772e-159
Cnksr2	7.25536e-158	-1.01667	0.281	0.385	1.77459e-153
6330403K07Rik	2.23515e-156	0.45246	0.394	0.243	5.46696e-152
Tmem178	1.01377e-149	-0.79547	0.094	0.188	2.47958e-145
Cacna1a	1.27671e-149	-0.685949	0.551	0.64	3.12271e-145
Stxbp5l	1.1817e-148	-0.834248	0.395	0.484	2.89033e-144
Scn2a	2.17444e-147	-0.811296	0.437	0.524	5.31845e-143
Cntn6	2.07964e-146	-0.998562	0.339	0.434	5.08659e-142
Msra	2.99049e-144	-0.948648	0.187	0.29	7.31443e-140
Zfp521	4.17645e-141	-0.806392	0.243	0.349	1.02152e-136
Cacnb4	1.62677e-140	-0.784641	0.458	0.541	3.97891e-136
Trhde	1.64422e-138	-1.01065	0.173	0.273	4.0216e-134
Frmd4a	1.98492e-135	0.374261	0.659	0.506	4.85492e-131
Kcnip4	1.17049e-134	-1.14554	0.54	0.617	2.8629e-130
Sphkap	1.20116e-134	-1.03981	0.291	0.387	2.93793e-130
Oxr1	8.13859e-134	-0.634894	0.573	0.64	1.99062e-129
Basp1	3.45901e-133	0.374976	0.437	0.294	8.46039e-129
Lin7a	4.81519e-133	-0.963257	0.288	0.383	1.17775e-128
Atp1a1	5.85474e-132	-0.825598	0.444	0.527	1.43201e-127
Grm1	9.31952e-130	-0.863354	0.297	0.392	2.27946e-125
Ablim1	1.34811e-129	-0.843882	0.414	0.497	3.29735e-125
Otud7a	2.43328e-129	-0.655332	0.578	0.641	5.95156e-125
Rapgef4	1.38969e-127	-0.761538	0.359	0.448	3.39905e-123
Sv2b	9.28298e-127	-0.739228	0.122	0.212	2.27053e-122
Gnas	8.28893e-126	0.383724	0.743	0.638	2.02739e-121
Pclo	3.72793e-123	-0.613139	0.541	0.604	9.11815e-119
Nrep	7.71689e-123	-0.588135	0.061	0.136	1.88747e-118
Gria4	1.2413e-122	-0.463814	0.637	0.712	3.0361e-118
Mtcl1	2.73131e-121	-0.789109	0.19	0.283	6.6805e-117
Ly6h	6.14705e-121	0.440967	0.471	0.336	1.50351e-116
Grin2a	1.74263e-120	-0.831345	0.352	0.44	4.26231e-116
Gria1	8.31621e-120	0.508415	0.408	0.278	2.03406e-115
Gpm6a	2.56591e-119	-0.626686	0.522	0.59	6.27595e-115
Ppp3ca	1.16133e-118	-0.475197	0.702	0.744	2.84049e-114
Tmcc3	6.96098e-118	0.339196	0.538	0.395	1.70259e-113
Gm48678	7.59517e-117	0.346881	0.692	0.547	1.8577e-112
Ndn	3.97524e-116	0.331472	0.377	0.245	9.72304e-112
Negr1	3.18799e-115	-0.511111	0.647	0.712	7.79752e-111
Cnksr3	1.56846e-114	-0.503861	0.05	0.119	3.8363e-110
Timp2	4.08449e-114	0.346266	0.445	0.311	9.99026e-110
Rasgrf1	1.54886e-113	0.401449	0.497	0.372	3.78836e-109
Tmem163	4.45732e-113	-0.850381	0.244	0.335	1.09022e-108
Kcnma1	4.96691e-113	0.350566	0.537	0.401	1.21486e-108
Pcdh15	1.96016e-112	0.415453	0.544	0.402	4.79436e-108
Grin2b	5.12663e-112	0.413951	0.449	0.325	1.25392e-107
Kcnq3	6.49715e-112	0.309385	0.659	0.521	1.58914e-107
Syt2	9.7396e-112	-0.687145	0.175	0.265	2.38221e-107
Tcf4	6.15977e-111	-0.466174	0.594	0.666	1.50662e-106
Slc24a3	9.29198e-111	0.34655	0.437	0.306	2.27272e-106
Tmem266	2.25907e-110	-0.714443	0.086	0.163	5.52547e-106
Rtn4	2.26586e-110	0.290458	0.8	0.663	5.54208e-106
Epb41	1.93122e-109	-0.77375	0.336	0.412	4.72357e-105
Dock10	2.549e-109	0.257997	0.638	0.485	6.23459e-105
Kctd8	3.20443e-108	-0.758175	0.262	0.354	7.83771e-104
Patj	3.46264e-108	-0.850616	0.221	0.306	8.46927e-104
Wscd2	1.58891e-107	-0.894135	0.157	0.241	3.88631e-103
Brinp1	3.36671e-107	-0.728987	0.341	0.424	8.23463e-103
Gm44511	3.38092e-106	0.32277	0.36	0.242	8.26939e-102
Nsg2	5.63401e-106	0.341396	0.401	0.279	1.37802e-101
Nfib	6.81891e-104	-0.518245	0.342	0.446	1.66784e-99
Selenok	7.14956e-104	0.334186	0.607	0.472	1.74871e-99
Ntrk3	7.42464e-104	-0.675165	0.456	0.529	1.81599e-99
Cmip	7.57396e-104	0.305096	0.51	0.381	1.85252e-99
Asic2	1.89257e-103	0.443353	0.534	0.41	4.62904e-99
Mast4	2.52261e-103	0.269759	0.737	0.582	6.17006e-99
Gm15563	3.51621e-103	-0.829859	0.18	0.266	8.6003e-99
Pde1c	6.85526e-103	-0.789504	0.206	0.296	1.67673e-98
Anks1b	9.65377e-103	-0.373098	0.696	0.754	2.36121e-98
Zfpm2	1.29857e-102	-0.623992	0.295	0.389	3.17617e-98
Nav1	4.43359e-102	0.302646	0.481	0.35	1.08441e-97
Gm15398	7.96161e-102	0.469478	0.398	0.279	1.94733e-97
Sel1l3	8.03855e-100	-0.655153	0.126	0.206	1.96615e-95
Snap25	8.15075e-100	-0.532808	0.597	0.65	1.99359e-95
4930517O19Rik	3.38384e-99	0.356278	0.429	0.308	8.27652e-95
Dpp6	1.21752e-97	-0.585146	0.56	0.63	2.97794e-93
Prickle1	1.41628e-97	0.325791	0.526	0.403	3.46407e-93
Nsg1	1.39403e-96	0.35974	0.492	0.383	3.40965e-92
Nrxn3	3.62636e-96	-0.397918	0.585	0.669	8.86973e-92
Grm5	2.37495e-95	0.382418	0.504	0.376	5.8089e-91
Rps21	2.08581e-94	0.360825	0.482	0.356	5.10169e-90
Resp18	2.08801e-94	0.361975	0.429	0.314	5.10707e-90
Gphn	3.48269e-94	-0.277722	0.809	0.827	8.51831e-90
Stmn2	9.27204e-94	-0.693339	0.495	0.553	2.26785e-89
Dcc	1.5759e-93	0.275805	0.613	0.475	3.8545e-89
Pld5	1.88902e-93	-0.698389	0.26	0.343	4.62036e-89
Ubb	8.85961e-93	0.402303	0.658	0.541	2.16697e-88
Dscam	1.36426e-92	0.370284	0.523	0.4	3.33685e-88
Ptn	2.35457e-92	0.308611	0.637	0.505	5.75905e-88
Lrrtm4	2.49818e-92	0.336149	0.506	0.374	6.1103e-88
Epha5	1.82361e-91	0.375743	0.481	0.358	4.46036e-87
Tmem130	3.46622e-91	0.38979	0.455	0.343	8.47803e-87
Trpm3	3.7238e-91	-0.407195	0.438	0.528	9.10803e-87
Prkg1	5.87219e-91	0.371987	0.397	0.281	1.43628e-86
St8sia5	9.39562e-91	-0.638809	0.105	0.177	2.29807e-86
Dner	1.46603e-90	0.294146	0.459	0.337	3.58576e-86
Gad2	1.91595e-90	0.345376	0.319	0.21	4.68623e-86
Erc1	3.9805e-90	-0.739619	0.345	0.415	9.73591e-86
Pcdh17	1.22455e-89	0.314562	0.391	0.277	2.99512e-85
Pax6	2.08743e-89	-0.440542	0.05	0.109	5.10564e-85
Cntn5	6.89552e-89	0.347624	0.408	0.29	1.68657e-84
Lrrc7	1.52123e-88	0.333065	0.46	0.344	3.72079e-84
Gm32647	2.23196e-88	0.564191	0.273	0.173	5.45914e-84
Slc38a2	1.6833e-87	0.38574	0.576	0.453	4.11717e-83
Pkib	1.74396e-87	-0.570349	0.075	0.139	4.26554e-83
Lrfn5	9.95035e-87	0.342428	0.481	0.358	2.43376e-82
Mgat4c	2.79676e-86	0.342646	0.515	0.39	6.8406e-82
Tenm4	8.27349e-86	0.404876	0.473	0.366	2.02361e-81
Gpr158	2.45645e-85	-0.541414	0.491	0.553	6.00823e-81
Diras2	7.71847e-85	-0.571686	0.088	0.155	1.88786e-80
Rmst	8.35229e-85	0.312833	0.463	0.342	2.04289e-80
Gm11659	1.06642e-84	0.302338	0.383	0.269	2.60835e-80
Specc1	1.22969e-84	-0.499282	0.531	0.584	3.00769e-80
Pacrg	1.29288e-84	0.665476	0.524	0.417	3.16224e-80
Lhfpl3	2.16008e-84	0.405458	0.504	0.388	5.28333e-80
Bex2	1.74325e-83	0.302058	0.361	0.251	4.26381e-79
4932443L11Rik	4.05474e-83	0.300946	0.443	0.329	9.91749e-79
Kdm6a	4.258e-83	-0.415145	0.289	0.377	1.04146e-78
Ptprt	6.25477e-83	0.359253	0.412	0.302	1.52985e-78
Gabrg3	1.04655e-82	0.367302	0.377	0.267	2.55975e-78
Aplp1	3.1964e-82	0.37631	0.74	0.621	7.81807e-78
Timp3	5.64004e-82	0.2677	0.407	0.297	1.3795e-77
Uchl1	9.0345e-82	0.33742	0.407	0.297	2.20975e-77
Kcnip1	1.24551e-81	0.373511	0.32	0.221	3.0464e-77
Gm1673	6.22994e-81	0.319605	0.387	0.282	1.52378e-76
Tmed10	1.062e-80	0.25051	0.566	0.437	2.59756e-76
Egfem1	6.62307e-80	0.367437	0.372	0.264	1.61994e-75
Nkain3	9.01785e-80	0.416876	0.304	0.208	2.20568e-75
Cntn4	1.54131e-79	0.374128	0.39	0.28	3.7699e-75
Rps29	5.01981e-79	0.330561	0.488	0.366	1.2278e-74
Pcdh10	1.6545e-78	0.270855	0.373	0.267	4.04673e-74
Grip1	2.17612e-78	0.281655	0.461	0.342	5.32256e-74
Araf	3.06421e-78	0.257468	0.501	0.387	7.49474e-74
Mir124a-1hg	6.81699e-78	-0.637976	0.325	0.388	1.66737e-73
Ctnna3	1.62669e-77	-0.386332	0.756	0.805	3.97871e-73
Gm38505	1.85304e-77	0.485958	0.222	0.135	4.53235e-73
Ahi1	2.02979e-77	0.286575	0.678	0.58	4.96467e-73
Nrg1	2.07034e-77	0.40713	0.455	0.339	5.06385e-73
Myo18a	2.48509e-77	0.266412	0.438	0.325	6.07828e-73
Rpl37	6.77659e-77	0.349071	0.375	0.267	1.65749e-72
Sgcd	1.13677e-76	0.401757	0.368	0.265	2.78041e-72
Kcnj3	2.13601e-76	-0.650384	0.32	0.384	5.22446e-72
Tenm2	2.49604e-76	0.423682	0.67	0.597	6.10507e-72
Scd2	8.67332e-76	0.266483	0.767	0.642	2.12141e-71
Stmn4	2.1913e-75	0.384251	0.446	0.336	5.35971e-71
Rps27	1.13488e-74	0.31054	0.429	0.318	2.77581e-70
Adarb2	2.3295e-74	0.453525	0.314	0.217	5.69771e-70
Megf11	2.57248e-74	-0.567496	0.163	0.237	6.29202e-70
Csmd1	4.86293e-74	0.392737	0.552	0.456	1.18942e-69
Pak3	1.04057e-73	0.263151	0.432	0.322	2.54514e-69
Jph1	1.51381e-73	-0.402946	0.103	0.172	3.70264e-69
Kcnk10	1.6207e-73	-0.67509	0.223	0.292	3.96406e-69
Ryr2	5.51715e-73	-0.4936	0.428	0.485	1.34944e-68
Als2	9.09696e-73	-0.636243	0.154	0.223	2.22503e-68
Tanc2	1.10848e-72	0.263149	0.64	0.519	2.71122e-68
Frmd4b	1.21234e-72	0.281396	0.514	0.401	2.96527e-68
Saraf	1.78686e-72	0.252647	0.473	0.363	4.37048e-68
Smg1	1.98696e-72	-0.535438	0.443	0.493	4.8599e-68
Dock2	2.37938e-72	0.273541	0.229	0.146	5.81974e-68
Tmem132b	2.69513e-72	0.273833	0.365	0.265	6.59201e-68
Sorcs3	8.92699e-72	0.297822	0.377	0.274	2.18345e-67
Mpc2	9.88641e-72	0.262912	0.4	0.297	2.41812e-67
Rbms3	1.02712e-71	0.301896	0.413	0.308	2.51222e-67
Pcsk1n	1.14976e-71	0.278756	0.578	0.469	2.8122e-67
Arpp21	1.82153e-71	-0.548418	0.275	0.35	4.45528e-67
Galntl6	2.08631e-71	0.263505	0.453	0.342	5.10291e-67
Rgs7	3.29713e-71	-0.50468	0.457	0.514	8.06445e-67
Gm28376	7.36352e-71	-0.340741	0.255	0.351	1.80104e-66
Tubb2a	7.97517e-71	0.251048	0.283	0.192	1.95065e-66
Gabrb2	1.10343e-70	-0.711697	0.288	0.352	2.69888e-66
Trim35	1.87471e-70	0.264021	0.499	0.387	4.58536e-66
Rnf220	2.04335e-70	0.284919	0.552	0.439	4.99783e-66
Hap1	3.1454e-70	0.25631	0.288	0.197	7.69333e-66
Kirrel3	5.97777e-70	-0.414778	0.592	0.65	1.4621e-65
Srrm4	6.00384e-70	-0.834704	0.235	0.3	1.46848e-65
Plcb4	1.14737e-69	-0.549974	0.466	0.519	2.80636e-65
Clstn2	2.20092e-69	-0.704004	0.283	0.351	5.38324e-65
Meis1	2.63224e-69	-0.44614	0.272	0.352	6.4382e-65
Adgrb3	5.05745e-69	-0.264448	0.672	0.741	1.237e-64
Plcxd3	5.30936e-69	-0.774992	0.28	0.345	1.29862e-64
Grm3	8.4522e-69	0.267924	0.564	0.45	2.06732e-64
Cntnap5a	9.9541e-69	0.388856	0.39	0.292	2.43467e-64
Dgkb	1.10943e-68	0.253459	0.498	0.387	2.71356e-64
St6galnac5	1.91481e-68	0.259086	0.224	0.144	4.68345e-64
Gprasp2	1.96456e-68	0.251138	0.317	0.223	4.80511e-64
Frmd5	2.19038e-68	0.30753	0.734	0.621	5.35746e-64
Gm16168	3.03115e-68	0.391438	0.424	0.326	7.41388e-64
Dlgap2	4.20057e-68	0.292017	0.338	0.246	1.02742e-63
Sec11c	6.99398e-68	0.295472	0.636	0.52	1.71066e-63
Khdrbs2	8.79302e-68	0.27601	0.367	0.268	2.15068e-63
Kcnc2	8.8637e-68	0.275246	0.325	0.231	2.16797e-63
D030068K23Rik	2.52885e-67	0.37554	0.31	0.22	6.18532e-63
Pgrmc1	5.19154e-67	0.279761	0.434	0.33	1.2698e-62
Rimbp2	6.33565e-67	0.288153	0.34	0.249	1.54964e-62
Rps28	6.4708e-67	0.294127	0.261	0.175	1.58269e-62
Gm5441	1.99221e-66	0.266542	0.306	0.217	4.87275e-62
Fgf12	4.46291e-66	-0.367004	0.558	0.618	1.09158e-61
Slc35f1	4.59843e-66	0.261247	0.424	0.317	1.12473e-61
Arhgap24	7.19198e-66	0.29612	0.314	0.225	1.75909e-61
Rora	8.31037e-66	-0.294243	0.623	0.691	2.03263e-61
Tmtc4	8.49977e-66	-0.681526	0.145	0.208	2.07896e-61
Selenos	9.62722e-66	0.260859	0.371	0.273	2.35472e-61
Gm48742	1.29302e-65	0.250932	0.497	0.39	3.16259e-61
Slit3	2.71892e-65	-0.65235	0.154	0.219	6.6502e-61
Cnr1	4.40632e-65	-0.556676	0.11	0.17	1.07774e-60
Adcy2	6.70302e-65	0.289533	0.298	0.21	1.63949e-60
Kcnc1	9.97906e-65	-0.636473	0.317	0.374	2.44078e-60
Gm42413	3.55755e-64	0.387542	0.313	0.224	8.70141e-60
Gm26905	6.29683e-64	0.365374	0.376	0.28	1.54014e-59
Trpc5	6.66164e-64	0.289454	0.253	0.172	1.62937e-59
Grm8	8.28048e-64	0.299628	0.312	0.221	2.02532e-59
Prkce	1.37429e-63	-0.619321	0.417	0.466	3.36138e-59
Xrcc6	2.30233e-63	0.301298	0.535	0.428	5.63128e-59
Impact	3.59361e-63	0.257412	0.405	0.306	8.78962e-59
Lingo2	3.96274e-63	0.261436	0.475	0.365	9.69246e-59
Dock4	5.63053e-63	-0.362357	0.591	0.633	1.37717e-58
Cisd1	1.61351e-62	0.255296	0.481	0.378	3.94649e-58
Cacna2d1	7.38892e-62	-0.358424	0.277	0.36	1.80726e-57
Tenm3	7.85563e-62	0.252796	0.399	0.298	1.92141e-57
Eef1b2	8.63621e-62	0.258692	0.31	0.22	2.11233e-57
Kcnc3	1.14845e-61	-0.557777	0.183	0.245	2.809e-57
4930555F03Rik	1.23783e-61	0.321339	0.352	0.259	3.02762e-57
Cd9	1.6982e-61	0.407216	0.335	0.245	4.15362e-57
Ano3	3.7941e-61	-0.553761	0.159	0.221	9.27999e-57
Ptprr	8.09855e-61	-0.691965	0.276	0.332	1.98082e-56
Tmem108	8.11641e-61	-0.603247	0.425	0.473	1.98519e-56
4930419G24Rik	8.14353e-61	0.345837	0.511	0.405	1.99183e-56
Tmem132a	1.71765e-60	-0.592187	0.175	0.237	4.20119e-56
Rpl38	2.43932e-60	0.282048	0.393	0.297	5.96633e-56
Sdk1	5.08519e-60	0.305625	0.308	0.222	1.24379e-55
Syt1	1.55199e-59	-0.317579	0.476	0.558	3.79602e-55
Snhg11	2.4812e-59	0.372609	0.723	0.675	6.06876e-55
Shf	2.90652e-59	-0.423477	0.061	0.109	7.10906e-55
Crhr1	4.78877e-59	-0.422304	0.058	0.105	1.17129e-54
4930444A19Rik	4.90883e-59	0.270445	0.253	0.174	1.20065e-54
Ppp2r2b	8.73767e-59	0.287327	0.542	0.444	2.13715e-54
Nnat	1.55712e-58	0.371041	0.324	0.238	3.80856e-54
Caly	1.7485e-58	0.302439	0.451	0.358	4.27667e-54
Gm26883	2.01292e-58	0.395126	0.267	0.188	4.92339e-54
Rpl37a	2.05941e-58	0.261339	0.399	0.301	5.0371e-54
Cst3	2.85446e-58	0.638639	0.626	0.517	6.98174e-54
Airn	4.90807e-58	-0.721228	0.259	0.317	1.20047e-53
St6gal1	5.28788e-58	0.286827	0.311	0.226	1.29336e-53
Arhgap23	6.26346e-58	0.319943	0.485	0.388	1.53198e-53
Nptx1	1.33118e-57	-0.401524	0.064	0.113	3.25594e-53
Itsn2	1.94813e-57	0.318204	0.46	0.361	4.76493e-53
Srgap2	3.25218e-57	-0.38261	0.456	0.505	7.9545e-53
Lpp	1.50187e-56	-0.591776	0.254	0.313	3.67344e-52
Nfia	1.53564e-56	-0.287544	0.465	0.545	3.75601e-52
Chd7	2.62474e-56	-0.487724	0.325	0.387	6.41986e-52
Gls	3.31827e-56	-0.380539	0.512	0.543	8.11615e-52
Ust	5.93519e-56	-0.451134	0.145	0.208	1.45169e-51
Rab31	9.21224e-56	0.260817	0.409	0.314	2.25322e-51
Serpine2	9.99166e-56	0.262536	0.252	0.173	2.44386e-51
Unc5d	1.71532e-55	0.285069	0.327	0.239	4.19551e-51
Ctsl	3.73625e-55	0.256951	0.452	0.353	9.13849e-51
Tmsb4x	5.27887e-55	0.281752	0.457	0.358	1.29116e-50
Fam19a1	2.24182e-54	0.321327	0.292	0.212	5.48327e-50
Tmem258	2.35308e-54	0.269886	0.234	0.16	5.75541e-50
Jmjd1c	8.96432e-54	-0.373457	0.571	0.599	2.19258e-49
Usp29	1.63487e-53	0.335955	0.464	0.388	3.99874e-49
Gm45321	2.03618e-53	0.318168	0.299	0.22	4.9803e-49
1810062O18Rik	2.32349e-53	0.314673	0.306	0.223	5.68303e-49
Nedd4l	2.386e-52	-0.549948	0.419	0.467	5.83592e-48
Fam196a	2.74818e-52	0.324172	0.244	0.171	6.72178e-48
Fbxw15	4.15768e-52	0.472212	0.152	0.093	1.01693e-47
Mal	4.66257e-52	0.517654	0.386	0.314	1.14042e-47
Rpl3	4.93663e-52	0.281985	0.403	0.311	1.20745e-47
Cntnap5c	5.08982e-52	0.253744	0.249	0.175	1.24492e-47
Tspan2	2.04879e-51	0.274566	0.344	0.258	5.01113e-47
Pcca	2.13142e-51	-0.499494	0.391	0.434	5.21323e-47
Meg3	2.14679e-51	0.475814	0.781	0.781	5.25083e-47
Chrm3	5.97673e-51	0.326909	0.304	0.225	1.46185e-46
Pigk	6.11551e-51	0.267384	0.377	0.293	1.49579e-46
Akt3	7.5209e-51	-0.376699	0.522	0.542	1.83954e-46
Rgs6	8.8161e-51	0.343048	0.349	0.267	2.15633e-46
Zfhx3	2.95524e-50	0.29826	0.347	0.264	7.22823e-46
Nxph1	3.36985e-50	0.323558	0.337	0.254	8.24231e-46
Rif1	3.51525e-50	-0.514385	0.316	0.37	8.59794e-46
Xylt1	3.86177e-50	0.289443	0.327	0.245	9.4455e-46
Rgma	1.04809e-49	0.253679	0.212	0.144	2.56352e-45
Hepacam	3.73828e-49	0.324495	0.326	0.249	9.14345e-45
Sorl1	6.07989e-49	-0.447381	0.303	0.358	1.48708e-44
Fut8	1.0025e-48	-0.471434	0.436	0.475	2.45201e-44
Ppp1r16b	1.69571e-48	0.27242	0.379	0.294	4.14754e-44
Cdh13	2.63619e-48	0.314501	0.339	0.261	6.44787e-44
Nhsl2	1.5264e-47	-0.637559	0.168	0.22	3.73342e-43
Kcnq5	4.52082e-47	0.290949	0.268	0.195	1.10575e-42
H3f3b	1.08761e-46	-0.36599	0.365	0.422	2.66019e-42
Pde4d	1.74017e-46	-0.273393	0.662	0.713	4.25628e-42
Rab37	1.06072e-45	-0.309727	0.069	0.114	2.59441e-41
A230057D06Rik	1.638e-45	-0.336429	0.544	0.579	4.00638e-41
Rnf182	3.27621e-45	-0.390599	0.072	0.115	8.01329e-41
Mical2	4.17541e-45	-0.447406	0.137	0.188	1.02126e-40
4930473D10Rik	6.32021e-45	-0.524632	0.086	0.132	1.54586e-40
Cdh7	1.45538e-44	-0.513592	0.215	0.267	3.5597e-40
Xkr6	7.29461e-44	-0.448043	0.459	0.491	1.78419e-39
Rnf112	7.50725e-44	-0.502557	0.173	0.224	1.8362e-39
Ccser1	9.12024e-44	-0.28261	0.595	0.636	2.23072e-39
Kcnk1	1.9972e-43	-0.483014	0.187	0.239	4.88494e-39
Mast3	2.2534e-43	0.2802	0.314	0.239	5.5116e-39
Gm37459	4.26039e-43	0.304512	0.433	0.351	1.04205e-38
Aplp2	4.30552e-43	-0.253675	0.71	0.718	1.05309e-38
Dgkg	5.03328e-43	-0.584656	0.204	0.252	1.23109e-38
Fam135b	7.22698e-43	-0.514742	0.322	0.368	1.76765e-38
Atp2b2	1.37579e-42	-0.358571	0.497	0.535	3.36505e-38
6330576A10Rik	2.15873e-42	0.254424	0.196	0.136	5.28005e-38
Lurap1	2.40563e-42	-0.334617	0.076	0.12	5.88394e-38
Ptprz1	5.22992e-42	0.292081	0.3	0.226	1.27919e-37
Unc5c	7.892e-42	-0.305143	0.56	0.599	1.93031e-37
Ebf2	7.90851e-42	0.276369	0.116	0.069	1.93434e-37
Tspan5	1.06477e-41	-0.376352	0.444	0.486	2.60433e-37
Adam22	1.28987e-41	-0.368982	0.512	0.537	3.1549e-37
Gm32036	1.48952e-41	0.276203	0.235	0.17	3.64321e-37
Cdh18	2.02968e-41	-0.290168	0.443	0.503	4.96438e-37
Maml3	3.90572e-41	-0.462745	0.367	0.411	9.553e-37
Cldn11	6.03686e-41	0.363101	0.312	0.245	1.47655e-36
6430573F11Rik	9.21363e-41	-0.350731	0.074	0.116	2.25356e-36
Nxn	2.04187e-40	-0.466155	0.128	0.176	4.99422e-36
Zfp804b	7.68083e-40	0.256727	0.247	0.181	1.87865e-35
Tiam1	1.05981e-39	-0.552887	0.236	0.281	2.59219e-35
Dscaml1	1.56283e-39	0.303666	0.44	0.367	3.82254e-35
Dock9	4.90182e-39	-0.307815	0.569	0.599	1.19893e-34
Sst	4.9423e-39	0.461595	0.142	0.092	1.20884e-34
Sgpp2	1.04177e-38	-0.479128	0.173	0.22	2.54806e-34
Apoe	1.29626e-38	0.262118	0.487	0.409	3.17053e-34
Snrk	6.90802e-38	-0.473918	0.235	0.283	1.68963e-33
Camk1d	2.96299e-37	-0.265055	0.448	0.489	7.24718e-33
Bcas1os2	3.58702e-37	0.356542	0.211	0.155	8.77348e-33
Camkk2	3.67865e-37	-0.438555	0.172	0.22	8.9976e-33
Hivep2	3.78171e-37	-0.38383	0.529	0.55	9.2497e-33
Mef2c	8.9197e-37	0.254871	0.353	0.283	2.18167e-32
Selenop	9.07572e-37	0.300441	0.204	0.148	2.21983e-32
Rpl9	4.02601e-36	0.259922	0.412	0.339	9.84722e-32
Asph	1.53257e-35	-0.508149	0.34	0.376	3.74852e-31
Ntn4	1.69405e-35	-0.467511	0.084	0.123	4.14348e-31
C030029H02Rik	4.08943e-35	0.308778	0.229	0.17	1.00023e-30
Htra1	5.03432e-35	0.287506	0.195	0.14	1.23134e-30
Dab2ip	1.74747e-34	-0.484056	0.192	0.235	4.27415e-30
Cadm3	2.00559e-34	-0.543915	0.304	0.342	4.90547e-30
Rabgap1l	2.40784e-34	-0.314541	0.592	0.606	5.88935e-30
Bsn	9.99199e-34	-0.561608	0.254	0.292	2.44394e-29
Ypel2	1.02237e-33	0.280976	0.4	0.329	2.5006e-29
Pan3	1.44438e-33	-0.414227	0.46	0.484	3.5328e-29
Tspan9	2.95006e-33	-0.390427	0.177	0.225	7.21556e-29
Dpf3	3.60833e-33	-0.488263	0.197	0.24	8.82561e-29
Stag1	3.74197e-33	-0.295451	0.594	0.601	9.15249e-29
Pip5k1b	4.07591e-33	-0.595711	0.239	0.278	9.96926e-29
Ebf1	5.08698e-33	-0.340838	0.209	0.259	1.24423e-28
Ninj2	1.91688e-32	0.332501	0.204	0.152	4.68851e-28
Gm3294	2.37615e-32	-0.294867	0.069	0.104	5.81182e-28
Rell1	1.10457e-31	-0.296787	0.067	0.103	2.70166e-27
Cers6	2.32117e-31	-0.520278	0.242	0.28	5.67735e-27
Slc2a13	3.35626e-31	-0.596412	0.323	0.356	8.20908e-27
Setbp1	7.66763e-31	-0.396991	0.433	0.461	1.87543e-26
Slc6a11	1.82912e-30	0.300424	0.175	0.125	4.47384e-26
Ctsd	2.1496e-30	0.289131	0.326	0.259	5.2577e-26
Adipor2	2.56008e-30	0.268843	0.416	0.349	6.2617e-26
Igf2r	2.9934e-30	-0.453594	0.18	0.22	7.32155e-26
Fa2h	3.30765e-30	0.312712	0.296	0.24	8.09019e-26
Penk	4.38434e-30	0.320013	0.124	0.083	1.07236e-25
Mog	4.73442e-30	0.286994	0.351	0.289	1.15799e-25
Zfyve28	6.54984e-30	-0.480695	0.169	0.208	1.60202e-25
Sparc	6.63208e-30	0.293965	0.173	0.125	1.62214e-25
Gramd1b	8.8115e-30	-0.41379	0.416	0.443	2.15521e-25
Gm36855	1.1245e-29	0.272658	0.113	0.074	2.7504e-25
Kctd13	1.64361e-29	0.261323	0.264	0.208	4.0201e-25
Il1rapl2	3.09745e-29	0.386783	0.192	0.142	7.57606e-25
Cacna1c	8.78864e-29	-0.349358	0.514	0.544	2.14961e-24
Fat1	1.75803e-28	-0.3371	0.125	0.166	4.29997e-24
Mmp24	3.2968e-28	-0.55731	0.19	0.226	8.06363e-24
Cx3cr1	3.33942e-28	0.396979	0.141	0.098	8.1679e-24
Neat1	9.89129e-28	0.259912	0.408	0.35	2.41931e-23
Unc80	1.18015e-27	-0.325489	0.465	0.484	2.88653e-23
Spred2	2.60352e-27	-0.444204	0.296	0.33	6.36794e-23
Atp2b3	4.64395e-27	-0.484893	0.242	0.277	1.13586e-22
Dgkd	1.79619e-26	-0.403909	0.266	0.302	4.3933e-22
Peak1	2.66963e-26	-0.361257	0.214	0.254	6.52964e-22
Ppfia2	4.2369e-26	-0.30148	0.489	0.511	1.0363e-21
Slc22a4	4.65649e-26	-0.330889	0.099	0.134	1.13893e-21
Nrg2	1.27126e-25	-0.48217	0.368	0.388	3.10937e-21
Prune2	2.21164e-25	-0.430925	0.27	0.302	5.40946e-21
Cacna1e	2.41357e-25	-0.428586	0.37	0.399	5.90335e-21
Slc13a1	2.72493e-25	0.362626	0.101	0.067	6.6649e-21
1700024B18Rik	4.76003e-25	-0.494867	0.279	0.31	1.16426e-20
Olfm1	7.54024e-25	-0.455449	0.307	0.336	1.84427e-20
AC154683.1	1.63136e-24	-0.351899	0.09	0.123	3.99014e-20
Galnt7	2.7994e-24	-0.373463	0.259	0.297	6.84706e-20
Btg1	2.86108e-24	-0.417217	0.115	0.148	6.99792e-20
Rock2	3.03287e-24	-0.420536	0.408	0.43	7.4181e-20
Fut9	3.98423e-24	-0.369994	0.42	0.441	9.74502e-20
Olig1	4.08016e-24	0.25136	0.174	0.132	9.97966e-20
Arhgap21	5.30728e-24	-0.300698	0.48	0.499	1.29811e-19
Mcu	6.33025e-24	-0.38246	0.259	0.294	1.54832e-19
Jarid2	2.12852e-23	-0.339791	0.331	0.362	5.20615e-19
Nmnat2	4.96629e-23	-0.402116	0.392	0.413	1.2147e-18
Mtus2	9.14897e-23	-0.434055	0.306	0.334	2.23775e-18
Nell2	1.22693e-22	-0.364733	0.275	0.308	3.00094e-18
Kcnh1	1.41832e-22	-0.40216	0.13	0.163	3.46908e-18
Camk2d	1.9395e-22	-0.349362	0.432	0.45	4.74383e-18
D430041D05Rik	1.78104e-21	-0.426513	0.262	0.292	4.35623e-17
Cntnap4	3.55875e-21	-0.371504	0.286	0.317	8.70434e-17
St3gal5	1.19865e-20	-0.401039	0.255	0.286	2.93177e-16
Atp2b1	1.03677e-19	-0.281893	0.532	0.541	2.53583e-15
Ank1	1.35135e-19	-0.42334	0.316	0.338	3.30527e-15
Scn1b	1.50531e-19	-0.350863	0.309	0.336	3.68184e-15
Btbd3	3.77905e-19	-0.317649	0.16	0.192	9.24318e-15
Alms1	4.85721e-19	-0.39649	0.207	0.237	1.18802e-14
Ptgds	8.99604e-19	0.566657	0.472	0.438	2.20034e-14
Plp1	1.28166e-18	0.289116	0.641	0.595	3.13482e-14
Bicd1	3.16409e-18	-0.250223	0.513	0.52	7.73906e-14
Rps6ka1	6.78201e-18	-0.257276	0.091	0.119	1.65881e-13
Cpe	8.6168e-18	-0.263942	0.523	0.537	2.10758e-13
Lrrk2	1.19608e-17	-0.277525	0.087	0.114	2.9255e-13
Tmem132c	1.3072e-17	-0.356716	0.113	0.141	3.19729e-13
Prr16	2.23623e-17	-0.366334	0.244	0.274	5.46959e-13
Tgfbr1	2.59121e-17	0.258626	0.135	0.103	6.33783e-13
Foxo3	4.51581e-17	-0.259231	0.147	0.178	1.10452e-12
Coro2b	5.75766e-17	-0.350957	0.197	0.225	1.40827e-12
Adgrv1	6.65981e-17	0.262444	0.122	0.093	1.62892e-12
Sptb	4.11063e-16	-0.346274	0.18	0.207	1.00542e-11
Slc8a2	5.49254e-16	-0.332396	0.102	0.127	1.34342e-11
Mpp7	1.82211e-15	-0.333819	0.208	0.235	4.45671e-11
Scn8a	2.20876e-15	-0.29716	0.39	0.402	5.40242e-11
Hexb	2.89288e-15	0.357938	0.161	0.128	7.07571e-11
Gm26848	4.38003e-15	-0.347838	0.454	0.466	1.07131e-10
Adamts10	8.76603e-15	-0.370228	0.14	0.165	2.14408e-10
Ctsz	2.05708e-14	0.260496	0.125	0.097	5.03141e-10
Ptprj	3.21789e-14	-0.284388	0.425	0.436	7.87063e-10
Gm45904	6.0398e-14	-0.387231	0.148	0.173	1.47728e-09
Grin1	7.23401e-14	-0.304003	0.384	0.397	1.76937e-09
Col19a1	1.49593e-13	-0.256598	0.085	0.108	3.65888e-09
Cpeb4	2.89326e-13	-0.270296	0.303	0.322	7.07663e-09
Ndrg3	4.20655e-13	-0.363181	0.355	0.366	1.02888e-08
Hnrnpm	4.57287e-13	-0.255369	0.356	0.372	1.11848e-08
3632451O06Rik	1.11414e-12	-0.329883	0.214	0.236	2.72507e-08
Rps6ka3	1.11441e-12	-0.347051	0.274	0.294	2.72574e-08
Ppargc1b	1.1837e-12	-0.365758	0.171	0.193	2.8952e-08
Samd12	1.27946e-12	-0.264893	0.459	0.472	3.12943e-08
Susd6	1.72767e-12	-0.353079	0.343	0.357	4.22571e-08
Osbp2	1.73183e-12	-0.332236	0.201	0.222	4.23588e-08
Zmiz1	3.22325e-12	-0.304172	0.39	0.402	7.88376e-08
Ppm1d	3.51667e-12	-0.255327	0.109	0.131	8.60143e-08
Kif26b	5.92168e-12	-0.364798	0.299	0.313	1.44838e-07
Neurl1a	6.40423e-12	-0.33581	0.147	0.168	1.56641e-07
Epha3	8.59162e-12	-0.313496	0.163	0.186	2.10142e-07
Adam23	1.20932e-11	-0.274785	0.399	0.402	2.95787e-07
Stard5	1.48334e-11	-0.268798	0.193	0.217	3.62811e-07
Nrn1	3.06994e-11	-0.28011	0.168	0.19	7.50876e-07
Ggact	7.60587e-11	-0.324164	0.376	0.388	1.86032e-06
Galnt9	1.81302e-10	-0.282027	0.126	0.145	4.43447e-06
Abcc8	2.86018e-10	-0.269937	0.106	0.125	6.99572e-06
Cux1	2.98791e-10	-0.31795	0.406	0.41	7.30813e-06
Tecpr1	4.30213e-10	-0.319164	0.175	0.195	1.05226e-05
Celf1	5.29139e-10	-0.258644	0.454	0.456	1.29422e-05
Gm14211	5.70454e-10	-0.364855	0.205	0.224	1.39527e-05
Clvs1	6.6411e-10	-0.361207	0.293	0.303	1.62435e-05
Ece1	7.98849e-10	-0.289763	0.159	0.179	1.95391e-05
Pcbp3	8.09451e-10	-0.316211	0.216	0.234	1.97984e-05
Ski	1.05074e-09	-0.289531	0.19	0.209	2.56999e-05
Kif5c	1.33923e-09	-0.286043	0.413	0.415	3.27563e-05
Gm15577	3.16609e-09	-0.342035	0.273	0.287	7.74395e-05
Sez6l	3.95626e-09	-0.34444	0.265	0.278	9.67661e-05
Gm16183	4.14197e-09	-0.411565	0.214	0.228	0.000101308
1700025G04Rik	1.09079e-08	-0.303132	0.365	0.37	0.000266796
Srrm4os	1.23959e-08	-0.311577	0.1	0.116	0.000303192
Kcnj6	3.98905e-08	-0.324332	0.228	0.242	0.000975681
Fgd4	7.51321e-08	-0.28796	0.279	0.289	0.00183765
Gm15520	7.52562e-08	-0.310145	0.156	0.172	0.00184069
Vsnl1	1.27028e-07	-0.304112	0.439	0.434	0.00310698
Sidt1	1.60163e-07	-0.373184	0.188	0.201	0.00391742
Syt9	2.39356e-07	-0.325836	0.152	0.166	0.00585441
Abhd16a	9.66667e-07	-0.272508	0.232	0.245	0.0236437
Nck1	1.11526e-06	-0.250746	0.205	0.218	0.0272782
Arhgef7	1.89526e-06	-0.297877	0.252	0.261	0.0463562
Zbtb46	3.18565e-06	-0.254095	0.103	0.116	0.0779179
Adarb1	3.35539e-06	-0.291698	0.257	0.263	0.0820694
4930567K20Rik	3.66853e-06	-0.302088	0.117	0.13	0.0897286
Ablim3	3.85751e-06	-0.365789	0.264	0.268	0.0943508
Usp46	1.5962e-05	-0.285279	0.227	0.235	0.390415
Mtch2	1.61511e-05	-0.262795	0.271	0.278	0.39504
Ranbp17	2.98484e-05	-0.25148	0.255	0.262	0.730061
Neto2	8.26912e-05	-0.277362	0.204	0.212	1
Gm13944	0.000756142	-0.283678	0.149	0.156	1
Gm31763	0.00076933	-0.251696	0.211	0.219	1
Ptchd1	0.00155869	-0.296719	0.183	0.189	1
Shank3	0.00222479	-0.284522	0.196	0.201	1
Rapgef4os1	0.00269537	-0.273705	0.231	0.234	1
Oprm1	0.00478157	-0.284399	0.165	0.17	1
Sept3	0.00594526	-0.255155	0.218	0.221	1
Mir670hg	0.017582	-0.280799	0.226	0.226	1
Scn2b	0.0210824	-0.26666	0.218	0.217	1
Slc35f3	0.0234823	-0.277305	0.185	0.187	1

### Sheet: NE sexually dimorphic genes
	p_val	avg_log2FC	pct.1	pct.2	p_val_adj
Xist	7.8095e-114	-3.76455	0	0.973	1.91013e-109
Tsix	3.31137e-97	-1.50653	0.005	0.871	8.09927e-93
Eif2s3y	2.41289e-54	1.48879	0.839	0	5.9017e-50
Uty	8.89189e-47	1.2772	0.765	0	2.17487e-42
Kdm5d	5.24892e-33	0.869394	0.606	0	1.28383e-28
Ttr	2.65132e-30	-0.638889	0	0.299	6.48487e-26
Ddx3y	2.15601e-23	0.685609	0.47	0	5.27339e-19
Cadm2	2.06336e-18	-0.397577	0.995	1	5.04676e-14
Snhg11	7.98792e-14	0.265821	1	1	1.95377e-09
Gm19951	2.13746e-11	0.960028	0.446	0.184	5.22801e-07
Dgkb	1.06723e-10	-0.45414	0.99	0.993	2.61033e-06
Pde10a	2.53775e-10	-0.459611	0.968	0.986	6.20709e-06
Slc38a2	2.15698e-09	0.470056	0.859	0.762	5.27577e-05
Grik2	2.67198e-08	-0.257352	0.99	0.993	0.000653539
Luc7l2	1.826e-07	-0.27766	0.975	0.986	0.00446622
Gls	4.3582e-07	-0.254957	0.968	0.98	0.0106597
Kdm6a	6.07537e-07	-0.290405	0.488	0.728	0.0148598
Grm7	8.46712e-07	-0.252762	0.995	1	0.0207097
Gm47283	1.07518e-06	-0.380049	0.829	0.939	0.0262977
Dmd	1.22791e-06	-0.273657	0.988	0.98	0.0300334
Hdac9	1.28129e-06	-0.308054	0.978	0.973	0.0313391
Grm5	3.60305e-06	-0.289128	0.97	0.952	0.0881271
Ctnna3	4.05075e-06	0.334544	0.995	0.993	0.0990772
Sv2c	4.16729e-06	-0.296504	0.864	0.932	0.101928
Gm15398	4.38041e-06	0.383436	0.869	0.81	0.107141
Lcorl	4.51618e-06	-0.287076	0.767	0.857	0.110461
Stag1	5.03892e-06	-0.287726	0.881	0.925	0.123247
Btaf1	6.02894e-06	-0.265328	0.785	0.871	0.147462
Dock3	6.26941e-06	-0.262399	0.943	0.966	0.153344
Gm11437	1.35394e-05	0.388177	0.636	0.476	0.33116
Tnks	1.36483e-05	-0.29108	0.676	0.81	0.333823
Dpyd	1.37339e-05	-0.267218	0.965	0.973	0.335919
Chgb	1.70103e-05	-0.294101	0.889	0.946	0.416056
Pfkp	1.77924e-05	0.29493	0.921	0.925	0.435183
Pam	1.92007e-05	-0.310255	0.906	0.966	0.469629
Nagk	2.07276e-05	0.394903	0.765	0.694	0.506976
Gm28905	2.91682e-05	-0.377952	0.673	0.769	0.713425
Cpeb4	3.15716e-05	-0.3348	0.651	0.782	0.77221
Galnt13	3.48339e-05	-0.375823	0.891	0.918	0.852002
4930428E07Rik	3.74192e-05	-0.319831	0.728	0.864	0.915235
Tial1	4.35787e-05	-0.30843	0.767	0.884	1
Gm10785	4.54024e-05	0.252269	0.911	0.85	1
Peg10	5.41229e-05	-0.293531	0.626	0.762	1
Grm8	5.61558e-05	-0.279329	0.953	0.966	1
Nt5e	5.90738e-05	0.291176	0.389	0.218	1
Grb10	7.13644e-05	-0.273409	0.886	0.912	1
Rbm4b	7.63434e-05	0.306452	0.894	0.912	1
Atp11b	8.24556e-05	-0.303286	0.775	0.871	1
Sycp3	0.000106851	0.383995	0.671	0.537	1
Gm48512	0.00011123	0.325143	0.906	0.884	1
Acp1	0.000137804	0.286582	0.572	0.429	1
Gm26873	0.000142224	0.254173	0.485	0.306	1
March7	0.000169426	-0.312109	0.658	0.789	1
Arhgap5	0.000174148	-0.25468	0.814	0.884	1
Pianp	0.000176059	0.252848	0.53	0.395	1
Rab2a	0.000217472	-0.273461	0.844	0.905	1
Gm16093	0.000245871	0.321958	0.644	0.531	1
Ftx	0.000246477	-0.263149	0.844	0.898	1
Agrp	0.000263974	0.306611	0.73	0.605	1
Myo9a	0.000287818	-0.251125	0.928	0.966	1
Taf1d	0.00032303	0.251535	0.844	0.769	1
Sec24d	0.000327156	-0.283762	0.562	0.701	1
Acsl1	0.000382016	0.271377	0.918	0.884	1
4930517O19Rik	0.000386122	0.279437	0.881	0.878	1
Chd2	0.000519235	-0.279428	0.814	0.884	1
Hspa5	0.000535448	-0.323096	0.75	0.844	1
Rab3c	0.000542711	-0.331117	0.958	0.959	1
Hdgf	0.000592642	0.286561	0.545	0.442	1
Rps29	0.000612059	0.272454	0.589	0.429	1
Gm30054	0.00068112	0.263424	0.772	0.687	1
A430090L17Rik	0.000703725	0.279553	0.683	0.517	1
Snd1	0.000782928	-0.270658	0.755	0.837	1
Fgfr1	0.000809272	0.252723	0.913	0.884	1
Ppm1h	0.000910903	-0.25635	0.899	0.946	1
Stip1	0.000922794	0.313798	0.54	0.435	1
Gm11659	0.00125313	0.270822	0.767	0.721	1
Gm37679	0.00125378	0.30378	0.812	0.782	1
Rpl37a	0.00127954	0.334372	0.604	0.469	1
Mtcl1	0.00148613	-0.254763	0.527	0.667	1
Rpl37	0.0015322	0.350743	0.475	0.388	1
Atp5o	0.0016239	0.286079	0.978	0.98	1
Maged1	0.00184895	0.298106	0.683	0.551	1
Fabp5	0.00184915	0.315433	0.46	0.354	1
Fbl	0.00189296	0.301512	0.651	0.537	1
Palm	0.00198337	0.261236	0.693	0.667	1
1810034E14Rik	0.00215926	0.267758	0.772	0.741	1
4930555F03Rik	0.00216074	0.297013	0.985	0.932	1
Map3k4	0.00249003	-0.258082	0.604	0.748	1
P2ry14	0.00253545	0.280013	0.854	0.796	1
Gm11418	0.00258663	0.27929	0.723	0.667	1
Rcan2	0.00282132	-0.255822	0.728	0.803	1
March8	0.00319394	-0.253397	0.606	0.714	1
Tulp3	0.00332543	0.276643	0.693	0.639	1
Arhgap15	0.00335411	-0.300607	0.344	0.476	1
Cope	0.0033986	0.262445	0.428	0.327	1
Rpl38	0.00368489	0.32469	0.564	0.476	1
Lrrc49	0.00377617	-0.257716	0.785	0.857	1
Selenok	0.00447973	0.263237	0.849	0.803	1
Rps21	0.00607578	0.285643	0.639	0.565	1
Ndufc2	0.00629959	0.30799	0.77	0.735	1
Ndufa1	0.00647482	0.302041	0.485	0.408	1
Pebp1	0.00730375	0.295452	0.624	0.551	1
Myo1h	0.00862911	-0.30328	0.067	0.136	1
Cflar	0.00947954	0.455788	0.171	0.082	1
Pzp	0.00953029	0.298363	0.423	0.347	1
Caly	0.0109587	0.298357	0.795	0.741	1
Kcnd2	0.0227957	-0.562988	0.426	0.524	1
Usp50	0.027892	0.256659	0.832	0.83	1
Cox7c	0.0462074	0.253241	0.802	0.755	1
Cxadr	0.0653016	-0.266612	0.532	0.592	1
Gm45321	0.103564	0.250852	0.896	0.946	1
Zfp804b	0.121094	-0.289424	0.505	0.558	1
Epha6	0.121939	-0.258266	0.782	0.789	1
Gal	0.145765	0.306612	0.889	0.878	1
Lrrtm4	0.371141	0.314421	0.376	0.347	1
Racgap1	0.423226	-0.409607	0.094	0.116	1

### Sheet: GABA sexually dimorphic genes
	p_val	avg_log2FC	pct.1	pct.2	p_val_adj
Tsix	0	-1.51099	0.004	0.624	0
Xist	0	-3.78393	0.001	0.973	0
Eif2s3y	1.1755e-252	1.39774	0.648	0	2.87515e-248
Uty	5.55969e-208	1.17916	0.57	0.001	1.35984e-203
Ttr	5.19157e-170	-1.15058	0.002	0.255	1.26981e-165
Kdm5d	4.06297e-108	0.68756	0.349	0	9.93761e-104
Gm19951	5.08364e-99	0.960872	0.51	0.15	1.24341e-94
Ddx3y	2.7071e-85	0.611569	0.288	0	6.62129e-81
Cmss1	1.1361e-50	-0.432248	0.9	0.993	2.77878e-46
Nsg1	8.60297e-40	0.416499	0.9	0.792	2.1042e-35
Gm44511	3.57027e-30	0.449522	0.516	0.331	8.73253e-26
Gm19461	2.24606e-20	0.331965	0.457	0.296	5.49363e-16
Ryr3	6.91986e-20	0.461232	0.687	0.556	1.69253e-15
Ndn	7.70358e-19	0.316214	0.634	0.466	1.88422e-14
Fgf1	4.13672e-17	0.362828	0.614	0.473	1.0118e-12
Gm17276	1.10062e-16	0.278341	0.511	0.364	2.69201e-12
Akt3	2.50414e-16	-0.282841	0.82	0.838	6.12489e-12
Pbx3	2.99599e-16	-0.294865	0.694	0.787	7.32789e-12
Arhgap26	4.30551e-16	0.278654	0.859	0.78	1.05308e-11
Hspa8	2.77282e-15	0.305321	0.718	0.607	6.78204e-11
Kdm6a	2.97741e-15	-0.310347	0.357	0.465	7.28244e-11
Esrrg	7.04579e-15	0.335883	0.746	0.665	1.72333e-10
1700109K24Rik	8.13561e-15	0.291778	0.593	0.471	1.98989e-10
Chrm2	1.81573e-14	0.378323	0.446	0.307	4.44109e-10
Stmn3	4.65245e-14	0.25885	0.938	0.879	1.13794e-09
3110021N24Rik	1.33143e-13	0.252695	0.839	0.744	3.25655e-09
Zfp385b	4.16573e-13	0.278695	0.721	0.595	1.0189e-08
Gm38393	4.92247e-13	-0.28132	0.518	0.6	1.20399e-08
Gm13944	1.1181e-12	0.264765	0.39	0.265	2.73475e-08
Btaf1	1.31277e-12	-0.289296	0.544	0.616	3.21091e-08
Ndufa1	1.98005e-12	0.268286	0.464	0.333	4.843e-08
Zfhx3	3.78197e-12	0.566543	0.412	0.3	9.25033e-08
Cisd1	6.19442e-12	0.262305	0.732	0.613	1.51509e-07
Nkain3	9.65855e-12	0.426296	0.633	0.545	2.36239e-07
Ndufc2	1.32598e-11	0.292022	0.824	0.736	3.24321e-07
Ide	5.869e-11	-0.252372	0.349	0.435	1.4355e-06
Gm37459	1.16405e-10	0.281445	0.328	0.227	2.84714e-06
Ubb	1.31419e-10	0.328788	0.741	0.656	3.21438e-06
Camk1d	2.96022e-10	-0.253784	0.61	0.68	7.2404e-06
Kcnc2	3.26116e-10	0.300607	0.567	0.473	7.97648e-06
Ndufb5	4.4353e-10	0.297797	0.75	0.649	1.08483e-05
Mpc2	4.53392e-10	0.267464	0.626	0.526	1.10895e-05
Ldhb	5.00372e-10	0.279065	0.462	0.357	1.22386e-05
Cacna2d3	1.34899e-09	-0.281426	0.628	0.696	3.29949e-05
Cntn5	5.06591e-09	-0.347322	0.873	0.918	0.000123907
Gpc5	7.82357e-09	0.369959	0.408	0.314	0.000191357
Ptn	1.51853e-08	0.26157	0.547	0.439	0.000371418
Meis2	9.2662e-08	-0.408194	0.212	0.286	0.00226642
Crim1	3.14817e-07	-0.323817	0.452	0.511	0.0077001
Ndufa13	4.65242e-07	0.259583	0.831	0.767	0.0113793
Kcnip1	8.29559e-07	0.302081	0.653	0.573	0.0202902
Hs6st3	1.02097e-06	-0.441571	0.528	0.577	0.024972
mt-Nd3	1.75381e-06	0.253938	0.839	0.758	0.0428965
Kctd16	1.32325e-05	-0.30152	0.57	0.602	0.323653
Tcf4	3.64573e-05	-0.288423	0.574	0.6	0.891709
Slc44a5	0.000131605	-0.380943	0.52	0.55	1
Vmn1r209	0.000140406	0.362269	0.115	0.074	1
Gm32647	0.000287777	0.25807	0.566	0.487	1
Ptprm	0.000459518	-0.267963	0.599	0.617	1
Nfib	0.000523399	-0.253931	0.366	0.418	1
Adamts18	0.000828253	-0.370972	0.17	0.209	1
Nell1	0.00586185	-0.250538	0.421	0.457	1
Scg2	0.014915	-0.250182	0.79	0.77	1
Il1rapl2	0.0285954	0.302995	0.422	0.402	1
Hs3st4	0.0287188	-0.267854	0.392	0.411	1
Cacna2d1	0.0319381	-0.255849	0.12	0.142	1
Erbb4	0.569464	-0.466567	0.456	0.435	1
